# A prevalent and culturable microbiota links ecological balance to clinical stability of the human lung after transplantation

**DOI:** 10.1101/2020.05.21.106211

**Authors:** Sudip Das, Eric Bernasconi, Angela Koutsokera, Daniel-Adrien Wurlod, Vishwachi Tripathi, Germán Bonilla-Rosso, John-David Aubert, Marie-France Derkenne, Louis Mercier, Céline Pattaroni, Alexis Rapin, Christophe von Garnier, Benjamin J. Marsland, Philipp Engel, Laurent P. Nicod

## Abstract

There is accumulating evidence that the lower airway microbiota impacts lung health. However, the link between microbial community composition and lung homeostasis remains elusive. We combined amplicon sequencing and culturomics to characterize the viable bacterial community in 234 longitudinal bronchoalveolar lavage samples from 64 lung transplant recipients and established links to viral loads, host gene expression, lung function, and transplant health. We find that the lung microbiota post-transplant can be categorized into four distinct compositional states, ‘pneumotypes’. The predominant ‘balanced’ pneumotype was characterized by a diverse bacterial community with moderate viral loads, and host gene expression profiles suggesting immune tolerance. The other three pneumotypes were characterized by being either microbiota-depleted, or dominated by potential pathogens, and were linked to increased immune activity, lower respiratory function, and increased risks of infection and rejection. Collectively, our findings establish a link between the lung microbial ecosytem, human lung function, and clinical stability post-transplant.

**Graphical abstract:** 
