## Supplementary Datasets (ZIP file) for "A prevalent and culturable microbiota links ecological balance to clinical stability of the human lung after transplantation": Dataset_S4_culturomics.xlsx

### Sheet: Culture conditions
Supplementary Table 5
BALF culturomics: combination of culture conditions
Semi-solid media used	Modifications / Supplementations	Source	Media code	Oxygen condition	References
Brewer Thioglycolate Medium	NA	Sigma-Aldrich	BT	AN
Cooked meat media	NA	Oxoid	CM	AN, MI, AE
Tryptic Soy media	NA	Oxoid	TS	AN, MI, AE
Mannitol salt agar	NA	Oxoid	MS	MI, AE
Columbia Blood agar	5% defibrinated sheep blood	Oxoid / partially in-house	CB	AN, MI, AE
Danish blood agar	10% defibrinated sheep blood	in-house	DB	MI	Engberg, J., Andersen, S., Skov, R., Aarestrup, F.M., and Gerner-Smidt, P. (1999). Comparison of two agar dilution methods and three agar diffusion methods, including the Etest, for antibiotic susceptibility testing of thermophilic Campylobacter species. Clin. Microbiol. Infect.
Crystal Violet Erythromycin	5% defibrinated sheep blood	in-house	CV	AN	Walker, C.B., Ratliff, D., Muller, D., Mandell, R., and Socransky, S.S. (1979). Medium for selective isolation of Fusobacterium nucleatum from human periodontal pockets. J. Clin. Microbiol.
de Man Rogosa Sharpe agar	0.1% L-cysteine, 1% D-Fructose	Oxoid / partially in-house	MR	AN, MI, AE
GC agar	1% GCHI enrichment	Oxoid / partially in-house	GC	MI
Chocolate agar	1% PolyViteX	biomerieux	CH	MI, AN
Peptone Yeast extract glucose medium (modified)	DSMZ 104 medium	in-house	PYG	AN	https://www.dsmz.de/microorganisms/medium/pdf/DSMZ_Medium104.pdf
Brain Heart Infusion Tween medium	1% Tween-80	Oxoid / partially in-house	BHTW	AN
Brain Heart Infusion medium	NA	Oxoid	BH	MI, AE
Brucella Blood agar	NA	biomerieux	BB	AN
Tryptone Yeast extact Glucose	Modified Engel lab		TY	AN
Legends
Anaerobic	AN
5% CO2 i.e. Microaerobic	MI
Aerobic	AE
