## Supplementary Datasets (ZIP file) for "A prevalent and culturable microbiota links ecological balance to clinical stability of the human lung after transplantation": Dataset_S6_OTU-isolate_match.xlsx

### Sheet: otus mapped to isolates
OTU_ID	Count in LUMICOL	Kingdom	Phylum	Class	Order	Family	Genus	Species	Representative isolate	Prevalent	Pathobionts	Condition
OTU_38	2	Bacteria	Firmicutes	Bacilli	Bacillales	Family XI	Gemella	NA	369/12-12EG34	1	0	MI
OTU_219	1	Bacteria	Actinobacteria	Actinobacteria	Micrococcales	Micrococcaceae	Micrococcus	NA	P1A1-408MIMS1-89CF09	0	0	MI
OTU_2	34	Bacteria	Firmicutes	Bacilli	Bacillales	Staphylococcaceae	Staphylococcus	NA	P1A2-393MICB41-91AE23	0	1	MI
OTU_1	13	Bacteria	Proteobacteria	Gammaproteobacteria	Pseudomonadales	Pseudomonadaceae	Pseudomonas	NA	P1A3-393MICB35-91AE24	1	1	MI
OTU_3227	2	Bacteria	Firmicutes	Bacilli	Bacillales	Staphylococcaceae	Staphylococcus	NA	P1C6-419MIMR1-89CE37	0	0	MI
OTU_592	2	Bacteria	Firmicutes	Bacilli	Bacillales	Staphylococcaceae	Staphylococcus	NA	P1D1-419AECM1-89CE69	0	0	AE
OTU_9786	12	Bacteria	Firmicutes	Bacilli	Bacillales	Staphylococcaceae	Staphylococcus	NA	P1F4-398MITS1-89CJ35	0	0	MI
OTU_513	1	Bacteria	Firmicutes	Bacilli	Bacillales	Staphylococcaceae	Staphylococcus	NA	P1H3-398MICB2-89CF72	0	0	MI
OTU_107	4	Bacteria	Firmicutes	Negativicutes	Selenomonadales	Veillonellaceae	Veillonella	NA	P2A1-444ANBT6-89CF62	1	0	AN
OTU_1474	8	Bacteria	Proteobacteria	Gammaproteobacteria	Enterobacteriales	Enterobacteriaceae	Proteus	NA	P2A2-447ANCV5-89CF66	0	0	AN
OTU_263	2	Bacteria	Firmicutes	Bacilli	Lactobacillales	Lactobacillaceae	Lactobacillus	NA	P2A4-447ANBT3-89CI42	0	0	AN
OTU_699	1	Bacteria	Actinobacteria	Actinobacteria	Actinomycetales	Actinomycetaceae	Actinomyces	NA	P2A7-447ANCB3-89CI10	0	0	AN
OTU_328	1	Bacteria	Actinobacteria	Actinobacteria	Actinomycetales	Actinomycetaceae	Actinomyces	NA	P2C10-473MIGC1-85GH52	0	0	MI
OTU_501	1	Bacteria	Actinobacteria	Actinobacteria	Corynebacteriales	Corynebacteriaceae	Corynebacterium	NA	P2C11-473MIGC2-85GH53	0	0	MI
OTU_39	6	Bacteria	Actinobacteria	Actinobacteria	Actinomycetales	Actinomycetaceae	Actinomyces	NA	P2C12-473MICH3-91AE89	1	0	MI
OTU_20	12	Bacteria	Actinobacteria	Actinobacteria	Micrococcales	Micrococcaceae	Rothia	NA	P2C4-470MIGC2-91AE66	1	0	MI
OTU_34	15	Bacteria	Firmicutes	Bacilli	Lactobacillales	Streptococcaceae	Streptococcus	NA	P2D11-475MIGC1-91AE87	1	0	MI
OTU_7	3	Bacteria	Proteobacteria	Gammaproteobacteria	Betaproteobacteriales	Neisseriaceae	Neisseria	NA	P2D12-474MIGC3-91AE83	1	0	MI
OTU_143	2	Bacteria	Actinobacteria	Actinobacteria	Bifidobacteriales	Bifidobacteriaceae	Scardovia	NA	P2E1-444ANBT13-89CI34	0	0	AN
OTU_5553	1	Bacteria	Actinobacteria	Actinobacteria	Micrococcales	Micrococcaceae	Micrococcus	NA	P2E12-526MICH1-33FJ92	0	0	MI
OTU_11	14	Bacteria	Firmicutes	Bacilli	Lactobacillales	Streptococcaceae	Streptococcus	NA	P2E5-526MICB4-33FJ87	1	0	MI
OTU_228	5	Bacteria	Actinobacteria	Actinobacteria	Actinomycetales	Actinomycetaceae	Actinomyces	NA	P2E9-526MICB8-85GH57	0	0	MI
OTU_55	5	Bacteria	Actinobacteria	Actinobacteria	Micrococcales	Micrococcaceae	Rothia	NA	P2F1-526MICH2-33FJ93	0	0	MI
OTU_41	2	Bacteria	Firmicutes	Bacilli	Bacillales	Family XI	Gemella	NA	P2F3-526MICH4-85GH59	1	0	MI
OTU_9424	3	Bacteria	Firmicutes	Bacilli	Lactobacillales	Streptococcaceae	Streptococcus	NA	P2F6-526ANCB2-33FJ96	0	0	AN
OTU_205	2	Bacteria	Firmicutes	Bacilli	Lactobacillales	Streptococcaceae	Streptococcus	NA	P2G2-526ANCB10-33GA03	0	0	AN
OTU_57	5	Bacteria	Firmicutes	Bacilli	Lactobacillales	Streptococcaceae	Streptococcus	NA	P2G3-526ANCB11-33GA04	1	0	AN
OTU_67	1	Bacteria	Bacteroidetes	Bacteroidia	Bacteroidales	Prevotellaceae	Prevotella	NA	P2H8-526ANCB-RPD6-2-33GA22	0	0	AN
OTU_3	2	Bacteria	Bacteroidetes	Bacteroidia	Bacteroidales	Prevotellaceae	Prevotella 7	NA	P2H9-526ANCB-RPD6-3-33GA23	1	0	AN
OTU_5034	2	Bacteria	Firmicutes	Bacilli	Lactobacillales	Streptococcaceae	Streptococcus	NA	P3A4-533ANCB1-33GA50	0	0	AN
OTU_113	6	Bacteria	Firmicutes	Bacilli	Lactobacillales	Streptococcaceae	Streptococcus	NA	P3A6-533ANCB3-33GA52	0	0	AN
OTU_115	1	Bacteria	Firmicutes	Clostridia	Clostridiales	Lachnospiraceae	Lachnoanaerobaculum	NA	P3A7-533ANCB4-33GA53	0	0	AN
OTU_6	9	Bacteria	Firmicutes	Negativicutes	Selenomonadales	Veillonellaceae	Veillonella	NA	P3A8-533ANCB5-33GA54	1	0	AN
OTU_58	8	Bacteria	Firmicutes	Bacilli	Lactobacillales	Streptococcaceae	Streptococcus	NA	P3A9-533ANCB7-86BI15	0	0	AN
OTU_1567	1	Bacteria	Firmicutes	Bacilli	Lactobacillales	Streptococcaceae	Streptococcus	NA	P3B5-533ANCB8-86BI16	0	0	AN
OTU_7830	1	Bacteria	Firmicutes	Bacilli	Lactobacillales	Streptococcaceae	Streptococcus	NA	P3D1-535ANBHTW7-86BI37	0	0	AN
OTU_42	1	Bacteria	Firmicutes	Bacilli	Lactobacillales	Streptococcaceae	Streptococcus	NA	P3D4-535ANCB5-86BI40	1	0	AN
OTU_336	1	Bacteria	Firmicutes	Bacilli	Lactobacillales	Streptococcaceae	Streptococcus	NA	P3D7-535ANBB-RPD6-1-86BI43	0	0	AN
OTU_17	2	Bacteria	Firmicutes	Bacilli	Lactobacillales	Carnobacteriaceae	Granulicatella	NA	P3D9-535ANBB-RPD6-3-86BI45	1	0	AN
OTU_161	1	Bacteria	Epsilonbacteraeota	Campylobacteria	Campylobacterales	Campylobacteraceae	Campylobacter	NA	P3E12-536ANBB5-86BI67	0	0	AN
OTU_10031	3	Bacteria	Firmicutes	Bacilli	Lactobacillales	Streptococcaceae	Streptococcus	NA	P3E4-536ANCB2-86BI46	0	0	AN
OTU_4021	1	Bacteria	Firmicutes	Bacilli	Lactobacillales	Streptococcaceae	Streptococcus	NA	P3E5-536ANCB3-86BI60	0	0	AN
OTU_5247	1	Bacteria	Actinobacteria	Actinobacteria	Actinomycetales	Actinomycetaceae	Actinomyces	NA	P3F3-536ANCB8-86BI68	0	0	AN
OTU_69	6	Bacteria	Firmicutes	Bacilli	Lactobacillales	Streptococcaceae	Streptococcus	NA	T-369/3-12EG29	1	0	AN
OTU_30	5	Bacteria	Firmicutes	Negativicutes	Selenomonadales	Veillonellaceae	Veillonella	NA	T-369/8-61EB41	1	0	AN
OTU_3427	1	Bacteria	Firmicutes	Bacilli	Lactobacillales	NA	NA	NA	T-371/14-12EH31	0	0	AN
OTU_27	1	Bacteria	Bacteroidetes	Bacteroidia	Bacteroidales	Prevotellaceae	Prevotella 6	NA	T-371/20-12EH34	1	0	AN
