## Supplementary Datasets (ZIP file) for "A prevalent and culturable microbiota links ecological balance to clinical stability of the human lung after transplantation": Dataset_S7_Primers_probes.xlsx

### Sheet: Human gene expression
Oligonucleotide Name	Method	NCBI GeneID	NCBI Reference Sequence Number	5' End Label	Sequence	Multiplex
TNF_forward	qPCR	7124	NM_000594.2	None	AGCCCATGTTGTAGCAAACCCTCAA	1
TNF_reverse	qPCR	7124	NM_000594.2	None	ATCTCTCAGCTCCACGCCATTGG	1
TNF_probe	qPCR	7124	NM_000594.2	Tx Red	CCGGCGGTTCAGCCACTGGAGCTGC	1
IDO_forward	qPCR	3620	NM_002164.5	None	GAAGGGTTCTGGGAAGACCCAAAGG	1
IDO_reverse	qPCR	3620	NM_002164.5	None	CAGCATGTCCTCCACCAGCAGTC	1
IDO_probe	qPCR	3620	NM_002164.5	FAM	ACGCTGCTTTGGCCTGCACTGCCCC	1
IL1RN_forward	qPCR	3557	NM_173841.2	None	GGGCAGCAGCTCAGTTGAGTTAGA	1
IL1RN_reverse	qPCR	3557	NM_173841.2	None	TTCACCTTCTCCTCCTCCTCCACCT	1
IL1RN_probe	qPCR	3557	NM_173841.2	HEX	CCTGTCCTATGAGGCCCTCCCCATGGC	1
IL10_forward	qPCR	3586	NM_000572.2	None	CCCAAGCTGAGAACCAAGACCCAGA	1
IL10_reverse	qPCR	3586	NM_000572.2	None	AAATCGATGACAGCGCCGTAGCC	1
IL10_probe	qPCR	3586	NM_000572.2	Cy5	CTCCCCCAGGGAGTTCACATGCGCCT	1
FN1_forward	qPCR	2335	NM_212482.1	None	GGCTGGAGCCGGGCATTGAC	2
FN1_reverse	qPCR	2335	NM_212482.1	None	GGGAGGAGGAACAGCCGTTTGTT	2
FN1_probe	qPCR	2335	NM_212482.1	Tx Red	TGTAGTAGGGGCACTCTCGCCGCCA	2
TIMP1_forward	qPCR	7076	NM_003254.2	None	GGCATCCTGTTGTTGCTGTGGCT	2
TIMP1_reverse	qPCR	7076	NM_003254.2	None	TGGCCCTGATGACGAGGTCGG	2
TIMP1_probe	qPCR	7076	NM_003254.2	FAM	CTGCACCTGTGTCCCACCCCACCCA	2
MMP12_forward	qPCR	4321	NM_002426.4	None	TGCCCGTGGAGCTCATGGAGAC	2
MMP12_reverse	qPCR	4321	NM_002426.4	None	CCTCCAATGCCAGATCCAGGTCCAA	2
MMP12_ probe	qPCR	4321	NM_002426.4	HEX	AGCATGGGCTAGGATTCCACCTTTGCCATCA	2
PDGFD_forward	qPCR	80310	NM_025208.4	None	CCTCAGGCGAGATGAGAGCAATCAC	2
PDGFD_reverse	qPCR	80310	NM_025208.4	None	TTCCTGGGGTAGCTGTTCGGGA	2
PDGFD_ probe	qPCR	80310	NM_025208.4	Cy5	TGCACGTAGCCGTTTCCTTTCACCTGG	2
COX2_forward	qPCR	5743	NM_000963.2	None	GTCCTGGCGCTCAGCCATACAG	3
COX2_reverse	qPCR	5743	NM_000963.2	None	TCCTGTCCGGGTACAATCGCAC	3
COX2_probe	qPCR	5743	NM_000963.2	Tx Red	CCTCGGTTTTGACATGGGTGGGAACAGC	3
DCSIGN_forward	qPCR	30835	NM_021155.3	None	AGCTGAGAGGCCTTGGATTCCGA	3
DCSIGN_reverse	qPCR	30835	NM_021155.3	None	GGAGCCCAGCCAAGAGCGTG	3
DCSIGN_probe	qPCR	30835	NM_021155.3	FAM	TGGCCATGGTCCCCTGGTGCTGCAA	3
MRC1_forward	qPCR	4360	NM_002438.2	None	TCCAGAGGGATGCTCTGACCACC	3
MRC1_reverse	qPCR	4360	NM_002438.2	None	GCCGATCCACAATTCGTCATTTGGC	3
MRC1_probe	qPCR	4360	NM_002438.2	HEX	TGCAGGAAGGAAGGCGGTGACCTCACA	3
CHI3L1_forward	qPCR	1116	NM_001276.2	None	GATTTTCATGGAGCCTGGCG	4
CHI3L1_reverse	qPCR	1116	NM_001276.2	None	CCCCACAGCATAGTCAGTGTT	4
CHI3L1_probe	qPCR	1116	NM_001276.2	Tx Red	ACAGGCCATCACAGTCCCCTGTTCCGA	4
COL6A2_forward	qPCR	1292	NM_001849.3	None	AGCTCTACCGCAACGACTAC	4
COL6A2_reverse	qPCR	1292	NM_001849.3	None	CACCTTGTAGCACTCTCCGT	4
COL6A2_probe	qPCR	1292	NM_001849.3	FAM	ACTCCACCGAGATCGACCAGGACACCA	4
MMP7_forward	qPCR	4316	NM_002423.4	None	AAGTGGTCACCTACAGGATCG	4
MMP7_reverse	qPCR	4316	NM_002423.4	None	TCAGCAGTTCCCCATACAACT	4
MMP7_probe	qPCR	4316	NM_002423.4	Cy5	ACATGTGGGGCAAAGAGATCCCCCTGC	4
MMP9_forward	qPCR	4318	NM_004994.2	None	GTACTCGACCTGTACCAGCG	4
MMP9_reverse	qPCR	4318	NM_004994.2	None	AACAAACTGTATCCTTGGTCCG	4
MMP9_probe	qPCR	4318	NM_004994.2	HEX	ACAGCGACAAGAAGTGGGGCTTCTGCC	4
IGF1_forward	qPCR	3479	NM_001111283.2	None	GCTTTTATTTCAACAAGCCCACAG	5
IGF1_reverse	qPCR	3479	NM_001111283.2	None	GCCTCCTTAGATCACAGCTCC	5
IGF1_probe	qPCR	3479	NM_001111283.2	HEX	ACAGGCATCGTGGATGAGTGCTGCTTCC	5
IGFBP2_forward	qPCR	3485	NM_000597.2	None	AACCTCAAACAGTGCAAGATGTC	5
IGFBP2_reverse	qPCR	3485	NM_000597.2	None	GTAGAAGAGATGACACTCGGGG	5
IGFBP2_probe	qPCR	3485	NM_000597.2	Tx Red	AGCGTGGGGAGTGCTGGTGTGTGAA	5
SPP1_forward	qPCR	6696	NM_001040060.1	None	TAAATTCTGGGAGGGCTTGGTT	5
SPP1_reverse	qPCR	6696	NM_001040060.1	None	CATGGTAGTGAGTTTTCCTTGGTC	5
SPP1_ probe	qPCR	6696	NM_001040060.1	Cy5	AGGCCAGTTGCAGCCTTCTCAGCCA	5
THBS1_forward	qPCR	7057	NM_003246.3	None	GGAGGAGGGGTACAGAAACG	5
THBS1_reverse	qPCR	7057	NM_003246.3	None	CAGGCATCCATCAATTGGACAG	5
THBS1_ probe	qPCR	7057	NM_003246.3	FAM	ACCCCAGTTTGGAGGCAAGGACTGCGT	5
LY96_forward	qPCR	23643	NM_015364.4	None	GCTCTGAAGGGAGAGACTGTG	6
LY96_reverse	qPCR	23643	NM_015364.4	None	GACAAACTCCAAGCAAAAGAGCA	6
LY96_probe	qPCR	23643	NM_015364.4	FAM	TGGGCTCCCAGAAATAGCTTCAACAACAC	6
TLR5_forward	qPCR	7100	NM_003268.5	None	TTGATGTTCATGTTCCTGACACT	6
TLR5_reverse	qPCR	7100	NM_003268.5	None	AGTCCAGTATAGCATCCCTGGT	6
TLR5_probe	qPCR	7100	NM_003268.5	Tx Red	TGACAACGTGGCTTCTCCACAGTCACCA	6
CAMP_forward	qPCR	820	NM_004345.4	None	CCAGGTCCTCAGCTACAAGGA	6
CAMP_reverse	qPCR	820	NM_004345.4	None	CTGGGTCCCCATCCATCGT	6
CAMP_probe	qPCR	820	NM_004345.4	HEX	AGCATCCGAGGACCGCTGGTTGATGCC	6
NLRP3_forward	qPCR	114548	NM_004895.4	None	AGCCACGCTAATGATCGACTT	6
NLRP3_reverse	qPCR	114548	NM_004895.4	None	TTATCTGAACCCCACTTCGGC	6
NLRP3_probe	qPCR	114548	NM_004895.4	Cy5	TGGCCGTGTGGATCTTCGCTGCGATCA	6
IFITM2_forward	qPCR	10581	NM_006435.2	None	ACTCCGTGAAGTCTAGGGACA	7
IFITM2_reverse	qPCR	10581	NM_006435.2	None	CACTGGGATGATGATGAGCAGA	7
IFITM2_probe	qPCR	10581	NM_006435.2	FAM	TGCCTCCACCGCCAAGTGCCTGAACAT	7
MAVS _forward	qPCR	57506	NM_020746.4	None	TGCCGTTTGCTGAAGACAAGA	7
MAVS _reverse	qPCR	57506	NM_020746.4	None	CCGCAGTCGATCCTGGTC	7
MAVS _probe	qPCR	57506	NM_020746.4	Tx Red	CTGCCTTACCTGCCCTGCCTCACAGCA	7
TLR7 _forward	qPCR	51284	NM_016562.3	None	CATCAAGAAAGTTGATGCTATTGGG	7
TLR7 _reverse	qPCR	51284	NM_016562.3	None	TGTCCACATTGGAAACACCAT	7
TLR7 _probe	qPCR	51284	NM_016562.3	HEX	AGCAGAGCATGAGAGGTGCCAAGATCAGC	7
S100A12 _forward	qPCR	6283	NM_005621.1	None	TGCAAACACCATCAAGAATATCAAA	7
S100A12 _reverse	qPCR	6283	NM_005621.1	None	TTGTGGGTGTGGTAATGGGC	7
S100A12 _probe	qPCR	6283	NM_005621.1	Cy5	TCCCTGGTAGCCATTGCGCTGAAGGCT	7
TLR2_forward	qPCR	7097	NM_001318787.1	None	GGCGTTCTCTCAGGTGACTG	8
TLR2_reverse	qPCR	7097	NM_001318787.1	None	TGTCTTCCTGCCTTCACTTGG	8
TLR2_probe	qPCR	7097	NM_001318787.1	FAM	TCTCCCAGTGTTTGGTGTTGCAAGCAGGA	8
TLR3_forward	qPCR	7098	NM_003265.2	None	CTAGCAGTCATCCAACAGAATCA	8
TLR3_reverse	qPCR	7098	NM_003265.2	None	AGCAACTTCATGGCTAACAGTG	8
TLR3_probe	qPCR	7098	NM_003265.2	Cy5	TGCCCTTTGGGATGCTGTGTGCATCCT	8
IFNLR1_forward	qPCR	163702	NM_170743.3	None	GGCCCTGGACTTTTCTGGAC	8
IFNLR1_reverse	qPCR	163702	NM_170743.3	None	ACCCCTCTGGTCAGTTCCTT	8
IFNLR1_probe	qPCR	163702	NM_170743.3	Tx Red	ACCCTGTGGCAACCTTTCAGCCCAGCA	8
RSAD2_forward	qPCR	91543	NM_080657.4	None	AAATGCGGCTTCTGTTTCCAC	8
RSAD2_reverse	qPCR	91543	NM_080657.4	None	TGATCTTCTCCATACCAGCTTCC	8
RSAD2_probe	qPCR	91543	NM_080657.4	HEX	TCCTTTGTGCTGCCCCTTGAGGAAGCA	8
GNB2L1_forward	qPCR	10399	NM_006098.4	None	CCAGCAGCAAGGCAGAACCACC	1_to_8
GNB2L1_reverse	qPCR	10399	NM_006098.4	None	ACACTCGCACCAGGTTGTCCG	1_to_8
GNB2L1_probe	qPCR	10399	NM_006098.4	Cy5.5	TGCACCTCCCTGGCCTGGTCTGCT	1_to_8

### Sheet: Bacterial and viral primers
Oligonucleotide Name /ID	Organism	Method	Sequence	Illumina Adaptor	Linker	Target	Reference / Source	DOI
nuc33F	Bacteria	PCR	GGTAGCCATCATTATTGTAGGTGT			Staphylococcal Thermonuclease (nuc)	This study	-
nuc432R	Bacteria	PCR	AAGTCCCTTTTCCACTAATTCCTT			Staphylococcal Thermonuclease (nuc)	This study	-
prLK-UV27-010 F	Bacteria	PCR	AGRGTTYGATYMTGGCTCAG			Universal 16S rRNA gene (V1-V5)	Engel et al. 2014	https://doi.org/10.1371/journal.pgen.1004596
prLK-UV907-011 R	Bacteria	PCR	CCGTCAATTCMTTTRAGTTT			Universal 16S rRNA gene (V1-V5)	Engel et al. 2014	https://doi.org/10.1371/journal.pgen.1004596
LK205	Bacteria	PCR	GCGCGCTTAAGTTAGGAGGTAGAAGATGGCAAAT			Streptococcal Pneumoylsin (ply)	Lance Keller & Jan-Willem Veening, DMF, Lausanne
LK206	Bacteria	PCR	GCGCGCTTAAGCTACTACTAGTCATTTTCTACCTTATC			Streptococcal Pneumoylsin (ply)	Lance Keller & Jan-Willem Veening, DMF, Lausanne
EB27F	Bacteria	Illumina MiSeq	AATGATACGGCGACCACCGAGATCTACACTATGGTAATTCCAGMGTTYGATYMTGGCTCAG	AATGATACGGCGACCACCGAGATCTACAC	TATGGTAATTCC	Universal 16S rRNA gene (V1-V2)
EB338R	Bacteria	Illumina MiSeq	CAAGCAGAAGACGGCATACGAGATNNNNNNNNNNNNAGTCAGTCAGAAGCTGCCTCCCGTAGGAGT	CAAGCAGAAGACGGCATACGAGAT	AGTCAGTCAGAA	Universal 16S rRNA gene (V1-V2)
EB926F	Bacteria	qPCR	AAACTCAAAKGAATTGACGG			Universal 16S rRNA gene (V6)	Bacchetti et al. 2011	doi: 10.1016/j.mimet.2011.06.010
EB1062R	Bacteria	qPCR	CTCACRRCACGAGCTGAC			Universal 16S rRNA gene (V6)	Bacchetti et al. 2011	doi: 10.1016/j.mimet.2011.06.010
NG779	Virus	qPCR	ACWKMCGAATGGCTGAGTTT			pan-Anelloviridae	Ninomiya et al. 2008	10.1128/JCM.01703-07
NG780	Virus	qPCR	RGTGRCGAATGGYWGAGTTT			pan-Anelloviridae	Ninomiya et al. 2008	10.1128/JCM.01703-07
NG781	Virus	qPCR	CCCKWGCCCGARTTGCCCCT			pan-Anelloviridae	Ninomiya et al. 2008	10.1128/JCM.01703-07
NG782	Virus	qPCR	AYCTWGCCCGAATTGCCCCT			pan-Anelloviridae	Ninomiya et al. 2008	10.1128/JCM.01703-07
NG791	Virus	qPCR	CTCACCTYSGGCWCCCGCCC			Betatorquevirus	Ninomiya et al. 2008	10.1128/JCM.01703-07
NG792	Virus	qPCR	TTTATGCYGCYAGACGRAGA			Betatorquevirus	Ninomiya et al. 2008	10.1128/JCM.01703-07
NG793	Virus	qPCR	TTTAYCMYGCCAGACGGAGA			Betatorquevirus	Ninomiya et al. 2008	10.1128/JCM.01703-07
NG794	Virus	qPCR	TTTATGCCGCCAGACGRAGG			Betatorquevirus	Ninomiya et al. 2008	10.1128/JCM.01703-07
NG795	Virus	qPCR	SGABCGAGCGCAGCGAGGAG			Gammatorquevirus	Ninomiya et al. 2008	10.1128/JCM.01703-07
NG796	Virus	qPCR	GCCCGARTTGCCCCTAGACC			Gammatorquevirus	Ninomiya et al. 2008	10.1128/JCM.01703-07
TTVgr1F1	Virus	qPCR	CAGTTAGTGGTGAGCCGAA			Torque Teno Virus 1	Maggi et al. 2003	10.1128/JVI.77.4.2418–2425.2003
TTVgr1R1	Virus	qPCR	GACACAGANATTACAGCCCC			Torque Teno Virus 1	Maggi et al. 2003	10.1128/JVI.77.4.2418–2425.2003
TTVgr1F2	Virus	qPCR	ACAGCCCCCAGCATACATCC			Torque Teno Virus 1	Maggi et al. 2003	10.1128/JVI.77.4.2418–2425.2003
TTVgr1R2	Virus	qPCR	GTGGTGGCATAGACCGTTAG			Torque Teno Virus 1	Maggi et al. 2003	10.1128/JVI.77.4.2418–2425.2003
TTVgr2F1	Virus	qPCR	ACANAGATGTCCCTGGAGTAGA			Torque Teno Virus 2	Maggi et al. 2003	10.1128/JVI.77.4.2418–2425.2003
TTVgr2R1	Virus	qPCR	AGAGGCACTGATGTTTACTGGC			Torque Teno Virus 2	Maggi et al. 2003	10.1128/JVI.77.4.2418–2425.2003
TTVgr2F2	Virus	qPCR	TGGAGTAGATCGAACGAAGA			Torque Teno Virus 2	Maggi et al. 2003	10.1128/JVI.77.4.2418–2425.2003
TTVgr2R2	Virus	qPCR	CTGTAAATAGAGTGGGGGG			Torque Teno Virus 2	Maggi et al. 2003	10.1128/JVI.77.4.2418–2425.2003
TTVgr3F12	Virus	qPCR	GACCARCTAGACCTGGCCAGATA			Torque Teno Virus 3	Maggi et al. 2003	10.1128/JVI.77.4.2418–2425.2003
TTVgr3R1	Virus	qPCR	GTTTGTGGTGAGCMGAAYGG			Torque Teno Virus 3	Maggi et al. 2003	10.1128/JVI.77.4.2418–2425.2003
TTVgr3R2	Virus	qPCR	GTACCASTKGTCTWCAAA			Torque Teno Virus 3	Maggi et al. 2003	10.1128/JVI.77.4.2418–2425.2003
TTVgr4F1	Virus	qPCR	CCATTTTGTRCAGCCCGCCA			Torque Teno Virus 4	Maggi et al. 2003	10.1128/JVI.77.4.2418–2425.2003
TTVgr4R1	Virus	qPCR	ACGGCATGACTTTGTGTYCTG			Torque Teno Virus 4	Maggi et al. 2003	10.1128/JVI.77.4.2418–2425.2003
TTVgr4F2	Virus	qPCR	AGCCCGCCAATTTCTGTTC			Torque Teno Virus 4	Maggi et al. 2003	10.1128/JVI.77.4.2418–2425.2003
TTVgr4R2	Virus	qPCR	GGAGAACAGAGCRRGGGAAT			Torque Teno Virus 4	Maggi et al. 2003	10.1128/JVI.77.4.2418–2425.2003
TTVgr5F1	Virus	qPCR	CGTAGCCATGCTGCTGTTTG			Torque Teno Virus 5	Pengh et al. 2002	10.1007/s705-002-8301-7
TTVgr5R1	Virus	qPCR	TCCACCATCCCCATGCCATG			Torque Teno Virus 5	Pengh et al. 2002	10.1007/s705-002-8301-7
TTVgr5F2	Virus	qPCR	CTGTTTGTGGYTGTGGGGAT			Torque Teno Virus 5	Pengh et al. 2002	10.1007/s705-002-8301-7
TTVgr5R2	Virus	qPCR	TCCCCATGCCATGGCAGGGC			Torque Teno Virus 5	Pengh et al. 2002	10.1007/s705-002-8301-7
